# Activation of Adipocyte mTORC1 Increases Milk Lipids in a Mouse Model of Lactation

**DOI:** 10.1101/2021.07.01.450596

**Authors:** Noura El Habbal, Allison C. Meyer, Hannah Hafner, JeAnna R. Redd, Zach Carlson, Molly C. Mulcahy, Brigid Gregg, Dave Bridges

**Affiliations:** Department of Nutritional Sciences, University of Michigan School of Public Health, Ann Arbor, Michigan, U.S.A.; Department of Pediatrics, University of Michigan Medical School, Ann Arbor, Michigan, U.S.A.

**Keywords:** Mammary glands, Milk composition, Adipocytes, mTORC1, Polyunsaturated Fatty Acids

## Abstract

Human milk is the recommended nutrient source for newborns. The mammary gland comprises multiple cell types including epithelial cells and adipocytes. The contributions of mammary adipocytes to breast milk composition and the intersections between mammary nutrient sensing and milk lipids are not fully understood. A major nutrient sensor in most tissues is the mechanistic target of rapamycin 1 (mTORC1). To assess the role of excess nutrient sensing on mammary gland structure, function, milk composition, and offspring weights, we used an Adiponectin-Cre driven *Tsc1* knockout model of adipocyte mTORC1 hyperactivation. Our results show that the knockout dams have higher milk fat contributing to higher milk caloric density and heavier offspring weight during lactation. Additionally, milk of knockout dams displayed a lower percentage of saturated fatty acids, higher percentage of monounsaturated fatty acids, and a lower milk ω6: ω3 ratio driven by increases in docosahexaenoic acid (DHA). Mammary gland gene expression analyses identified changes in eicosanoid metabolism, adaptive immune function, and contractile gene expression. Together, these results suggest a novel role of adipocyte mTORC1 in mammary gland function and morphology, milk composition, and offspring growth.
