## Supplementary Table 3 for "Activation of Adipocyte mTORC1 Increases Milk Lipids in a Mouse Model of Lactation"

Lipid	WT_mean	WT_se	KO_mean	KO_se	Percent.Change	Test	P.Value	Sig
%14:0	12.680809964	0.8236088457257488	11.1536784428	0.7584330141962784	87.95714528066088	Student	0.20971276449995918
%14:1 (n-5)	0.0635431964	0.004055576131513271	0.077890952	0.029719589643039286	122.57953079615618	Student	0.645208476456182
%15:0	0.1382988306	0.01208303130887243	0.152324222	0.006541229435491732	110.1413665894005	Mann Whitney	0.42063492063492064
%16:0	28.810609194	0.37653326516296437	25.788935465999998	0.7851116204684853	89.51194086993036	Student	0.008439507992495708	**
%16:1 (n-7)c	2.37265773	0.1367906418282789	2.3848659628	0.08292228258837794	100.5145383021596	Student	0.9410389061757514
%16:1 (n-7)t	0.2411153454	0.02791750455927976	0.2212470054	0.031374762003292526	91.75981936486072	Student	0.6487900012429569
%18:0	4.8465326794	0.2557615568524799	4.7775430584	0.22843200444684325	98.57651592254318	Student	0.8455772687200959
%18:1(n-7)	5.0223766032	0.24299108403296668	6.0544743756	0.23306635746334828	120.54998766405531	Student	0.01545623699633595	*
%18:1(n-9)	23.335675572	0.7265687824011717	26.117173678	0.7102439547183204	111.91950966843858	Student	0.025544936519967306	*
%18:2 (n-6)cc	15.454528376	0.3307760244706824	15.298703096	0.790266200791553	98.99171766223557	Student	0.8601931054461389
%18:2 (n-6)tt	0.032854880600000004	0.012658804468776772	0.1231474292	0.034080466493312714	374.8223306585384	Student	0.03789840823541724	*
%18:2 (n-7,9) Conju	0.0333836708	0.006214120516917623	0.0246139834	0.0040950851743222945	73.73060783956689	Student	0.27250246658405747
%18:3 (n-3)	0.643179998	0.02499401971794557	0.650952336	0.02560886198272893	101.20842346219851	Student	0.8334896678570763
%18:3 (n-6)	0.1288415192	0.011255497595445967	0.1034030576	0.014394778794994961	80.25600617102937	Student	0.2013560163955476
%18:4 (n-3)	0.8088214498	0.2226806799669064	1.2934611028	0.09677113747362258	159.9192384326403	Student	0.08101000735670026	.
%19:0	0.062187640399999994	0.018450719458367855	0.0711454042	0.0226466853845217	114.40441178083356	Mann Whitney	0.6904761904761905
%20:0	0.0843347118	0.0050411369404199016	0.0696911474	0.01270343819833808	82.63637346063712	Student	0.31522577475394964
%20:1	0.2627482248	0.22664211605147022	0.05105004	0.022006517828212297	19.429261620647875	Mann Whitney	0.6904761904761905
%20:2 (n-6)	1.254979965	0.11261961853600402	1.4703781294	0.10941933009637687	117.16347435076383	Student	0.20736885160506094
%20:3 (n-6)	0.6494374336	0.03714523143114473	0.7156706154	0.04539356000766835	110.19854698440345	Student	0.29152924530777025
%20:4 (n-6)	1.0545355887999999	0.043467249128960744	1.0688466408	0.0716938539059929	101.35709521347547	Student	0.8687043286845153
%20:5 (n-3)	0.2030674494	0.037196575284063164	0.1757232714	0.024354482136792456	86.53443568588004	Student	0.5556253006283786
%20:5 (n-6)	0.0791738796	0.02227618294426231	0.0887707508	0.010004128749953203	112.12125924419145	Student	0.7045838690839707
%21:0	0.048246158000000004	0.006669714745989555	0.0443794976	0.007415286588137687	91.98555789665157	Student	0.70835556731212
%22:0	0.0337934154	0.00583614248199542	0.0324127576	0.0026510716114169493	95.91441769451929	Student	0.8348534307352722
%22:1	0.1202674122	0.012186173941453509	0.1372376042	0.006503297461799272	114.11038259622583	Student	0.2541434163367413
%22:2 (n-6)	0.0456447258	0.01102624409926787	0.0802547998	0.026231660443288656	175.82491381731555	Student	0.2585312666176759
%22:4 (n-6)	0.3808871528	0.03698102367175961	0.3611106728	0.03448561326210265	94.80778496869269	Mann Whitney	0.8412698412698413
%22:5 (n-3)	0.4310389262	0.010994809459488272	0.4839873142	0.02878931120002579	112.28389938393457	Student	0.12409618531586648
%22:5 (n-6)	0.0048332514	4.1957311825575763e-4	0.0055721996	6.466439918353529e-4	115.28884262051835	Student	0.36581608542603244
%22:6 (n-3)	0.5172048364	0.013884193221042767	0.7363609797999999	0.08286001090382232	142.37318137344468	Student	0.03120148499516854	*
%24:0	0.053613126999999997	0.0037148077238249766	0.0712994724	0.02180900563049614	132.98883387271928	Student	0.447113873542906
%24:1	0.1007770922	0.009994668566646716	0.113694535	0.01097267387579156	112.81783639317983	Student	0.40948231275112323
%SFA	46.75842572	0.9224340941356541	42.161409468	0.9522672501509714	90.16858206576936	Student	0.008475065296006636	**
%MUFA	31.519161178	0.8678518246425434	35.157634154	0.6224119937344215	111.5436859358415	Student	0.009265479404661221	**
%PUFA	21.722413102	0.4131200697826783	22.680956382	1.115439466065119	104.41269243660479	Mann Whitney	0.6904761904761905
%n3	2.6033126598000003	0.20212552364281633	3.3404850044	0.1170982557851824	128.31670417400548	Student	0.013480699241024824	*
%n6	19.085716772	0.3438415476169793	19.315857394	1.0201804876200593	101.20582645519308	Mann Whitney	0.6904761904761905
MUFA/SFA	0.6764441478	0.031163458331076067	0.8356211412	0.024354429521527863	123.53143181409605	Student	0.003816748652612174	**
Ratio n6/n3	7.554	0.7308802911558089	5.774	0.18459685804476733	76.43632512576119	Student	0.04586718734130789	*
